# Spatial and long-term temporal evolution of a marine mussel hybrid zone (*Mytilus* spp.) in SW England

**DOI:** 10.1101/2023.07.19.549755

**Authors:** Angel P. Diz, David O. F. Skibinski

## Abstract

The study of spatial and temporal changes in hybrid zones offers important insights into speciation. Earlier studies on hybrid populations of the marine mussel species *Mytilus edulis* and *M. galloprovincialis* in SW England provided evidence of admixture but were constrained by the limited number of molecular markers available. We use 57 highly ancestry-informative SNPs, most of which have been mapped genetically, to provide evidence of distinctive differences between highly admixed populations in SW England and asymmetrical introgression from *M. edulis* to *M. galloprovincialis*. We combine the genetic study with analysis of phenotypic traits of potential ecological and adaptive significance. We demonstrate that hybrid individuals have brown mantle edges unlike the white or purple in the parental species, suggesting allelic or non-allelic genomic interactions. We report differences in gonad development stage between the species consistent with a prezygotic barrier between the species. By incorporating results from publications dating back to 1980 we confirm the long-term stability of the hybrid zone consistent with higher viability of *M. galloprovincialis*. This stability coincides with a dramatic change in temperature of UK coastal waters and suggests that these hybrid populations might be resisting the effects of global warming. However, a single SNP locus associated with the notch 2 signalling transmembrane protein shows a markedly different pattern of variation to the others and might be associated with adaption of *M. galloprovincialis* to colder northern temperatures.
