## Supplementary material for "Spatial and long-term temporal evolution of a marine mussel hybrid zone (*Mytilus* spp.) in SW England": File S4

### Sheet: KEY
FILE S4
worksheet (ws):		short title
	A	Population distributions of phenotypic characters and their associations with statistical analysis
	B	Statistical analysis of associations between phenotypic characters and genotypic categories
	C	Distributions for phenotypic characters against genotypic categories
	D	Distributions for phenotypic characters for male and female
	E	Frequency of ripe gonads (%) by geographic locality in SW England with statistical analyss

### Sheet: A
Histograms showing population distributions for the characters sex, mantle (edge) colour, gonad colour and gonad development stage. Beneath each histogram the data is shown in tabular form. Beneath the graphs Cramer’s V and p-values are given for the four two-way contingency tables. To the right (cells J38 to Y42) are indicated those individual cells that are individually significant as judged by…
			POP									POP									POP									POP
			VG	SW	CR	BD	PD					VG	SW	CR	BD	PD					VG	SW	CR	BD	PD					VG	SW	CR	BD	PD
	sex	Female	27	38	23	29	19			Mantle Colour	Purple	60	0	14	59	58			Gonad Colour	Orange	20	21	14	7	29			Gonad Development	Not ripe	0	1	8	18	23
		Male	33	22	24	22	28				Brown	0	0	4	1	2				Intermediate	16	20	14	17	13				Ripe	60	59	49	40	37
	Total		60	60	47	51	47				White	0	60	42	0	0				White	23	19	10	20	9			Total		60	60	57	58	60
										Total		60	60	60	60	60			Total		59	60	38	44	51
						Total									Total																		Total
			PC	CB	WB							PC	CB	WB							PC	CB	WB	Total						PC	CB	WB
	sex	Female	23	27	22	208				Mantle Colour	Purple	21	12	37	261				Gonad Colour	Orange	16	17	26	150				Gonad Development	Not ripe	1	9	15	75
		Male	35	20	27	211					Brown	27	10	6	50					Intermediate	17	13	10	120					Ripe	58	48	45	396
	Total		58	47	49	419					White	12	37	17	168					White	20	13	9	123				Total		59	57	60	471
										Total		60	59	60	479				Total		53	43	45	393
	Contingency Table					Cells with significant excess of observed over expected with p-value calculated from adjusted residual
						Cramer's V	p-value		VG		SW		CR		BD		PD		PC		CB		WB
	Population	X	Sex			0.166293	0.117
	Population	X	Mantle Colour			0.637788	0		Purple	3.75255e-14	White	0	White	1.34655e-09	Purple	3.05533e-13	Purple	2.30393e-12	Brown	0	White	2.02371e-06
	Population	X	Gonad Colour			0.193428	0.008								White	0.0316353	Orange	0.0032191					Orange	0.0040071
	Population	X	Gonad Development Stage			0.37331	0		Ripe	0.000307761	Ripe	0.00123371			Not Ripe	0.000782844	Not Ripe	3.80199e-07	Ripe	0.00140461			Not Ripe	0.0396913
		p<=0.001
		p<=0.01
		p<=0.05
		p>0.05

### Sheet: B
Summary of associations of the phenotypic characters sex, mantle (edge) colour, gonad colour and gonad development stage with NewHybrids genotypic categories and of sex with the other three phenotypic characters. The results are organised in the same way as in worksheet A.
	Contingency Table											Cells with significant excess of observed over expected with p-value calculated from adjusted residual
	Hybrid Populations Pooled
							Cramer's V	p-value				P0		P1		F1		F2		BC0		BC1
	Genotypic Category		X	Sex			0.108434	0.815
	Genotypic Category		X	Mantle Colour			0.682069	0				White	0	Purple	4.44089e-16	Brown	0.000470115					Purple	1.13666e-06	Brown	0.000261731
	Genotypic Category		X	Gonad Colour			0.148781	0.605
	Genotypic Category		X	Gonad Dev. Stage			0.205358	0.04														Ripe	0.0119031
												Male		Female
	Sex		X	Mantle Colour			0.0943589	0.416
	Sex		X	Gonad Colour			0.559381	0				White	3.34792e-11	Orange	6.56422e-08
	Sex		X	Gonad Dev. Stage			0.150518	0.048				Ripe	0.0328461	Not Ripe	0.0328461
	Reference Populations Pooled
												P0		P1		F1		F2		BC0		BC1
	Genotypic Category		X	Sex			0.174411	0.038				Female	0.0362766	Male	0.0198439
	Genotypic Category		X	Mantle Colour			0.707243	0				White	0	Purple	0
	Genotypic Category		X	Gonad Colour			0.0554273	0.908
	Genotypic Category		X	Gonad Dev. Stage			0.260451	0.001				Ripe	0.000173606	Not Ripe	0.00146936
												Male		Female
	Sex		X	Mantle Colour			0.145715	0.079
	Sex		X	Gonad Colour			0.492083	0				White	1.59273e-10	Orange	1.40915e-08
	Sex		X	Gonad Dev. Stage			0.21152	0.002				Ripe	0.00193521	Not Ripe	0.00193521
		p<=0.001
		p<=0.01
		p<=0.05
		p>0.05

### Sheet: C
Distributions for sex, mantle (edge) colour, gonad colour and gonad development stage for the individual NewHybrids genotype categories shown as histograms and tables.
		Hybrid Populations pooled (Croyde, Porthcurno, Carlyon, Whitsand)										Reference Populations pooled (Vigo, Swansea, Bude, Padstow)
				Genotype Category						Total				Genotype Category				Total
				P0	P1	F1	F2	BC0	BC1					P0	P1	F1	BC1
		sex	Female	43	20	2	2	6	22	95		sex	Female	38	72	1	2	113
			Male	40	20	4	4	8	30	106			Male	22	82	1	0	105
		Total		83	40	6	6	14	52	201		Total		60	154	2	2	218
				Genotype Category						Total				Genotype Category				Total
				P0	P1	F1	F2	BC0	BC1					P0	P1	F1	BC1
		Mantle Colour	Purple	2	41	1	4	2	34	84		Mantle Colour	Purple	0	173	2	2	177
			Brown	5	7	5	4	6	20	47			Brown	0	3	0	0	3
			White	98	0	1	1	8	0	108			White	60	0	0	0	60
		Total		105	48	7	9	16	54	239		Total		60	176	2	2	240
				Genotype Category						Total				Genotype Category			Total
				P0	P1	F1	F2	BC0	BC1					P0	P1	F1
		Gonad Colour	Orange	23	16	3	4	5	22	73		Gonad Colour	Orange	21	55	1	77
			Intermediate	23	9	0	4	4	14	54			Intermediate	20	45	1	66
			White	18	12	2	0	5	15	52			White	19	52	0	71
		Total		64	37	5	8	14	51	179		Total		60	152	2	214
				Genotype Category						Total				Genotype Category				Total
				P0	P1	F1	F2	BC0	BC1					P0	P1	F1	BC1
		Gonad Development Stage	Not ripe	17	9	1	3	1	2	33		Gonad Development Stage	Not ripe	1	39	1	1	42
			Ripe	84	38	6	6	14	52	200			Ripe	59	135	1	1	196
		Total		101	47	7	9	15	54	233		Total		60	174	2	2	238

### Sheet: D
Distributions for mantle (edge) colour, gonad colour and gonad development stage for female and male shown as histograms and tables.
		Hybrid Populations pooled (Croyde, Porthcurno, Carlyon,Whitsand)										Reference Populations pooled (Vigo, Swansea, Bude, Padstow)
				sex		Total								sex		Total
				Female	Male									Female	Male
		Mantle Colour	Purple	38	35	73						Mantle Colour	Purple	74	81	155
			Brown	16	25	41							Brown	1	2	3
			White	41	46	87							White	38	22	60
		Total		95	106	201						Total		113	105	218
				sex		Total								sex		Total
				Female	Male									Female	Male
		Gonad Colour	Orange	43	16	59						Gonad Colour	Orange	53	15	68
			Intermediate	25	24	49							Intermediate	34	29	63
			White	3	46	49							White	13	56	69
		Total		71	86	157						Total		100	100	200
				sex		Total								sex		Total
				Female	Male									Female	Male
		Gonad Development Stage	Not ripe	4	0	4						Gonad Development Stage	Not ripe	19	4	23
			Ripe	91	106	197							Ripe	94	101	195
		Total		95	106	201						Total		113	105	218

### Sheet: E
The percentage of ripe gonads plotted from west to east (WE) separately for north coast (blue) and south coast (orange) populations in SW England.
In the regression analysis NS stands for the contrast between the north coast and south coast populations.
									Coefficientsa
									Model		Unstandardized Coefficients		Standardized Coefficients	t	Sig.	Collinearity Statistics
											B	Std. Error	Beta			Tolerance	VIF
									1	(Constant)	79.0333	1.28073		61.7094	0.000262498
										WE	0.25	1.56857	0.0170122	0.159381	0.88801	1	1
										NS	6.8	1.28073	0.566728	5.30946	0.0336907	1	1
										Interaction	-11.9	1.56857	-0.80978	-7.58652	0.0169345	1	1
									a. Dependent Variable: Ripe
										p<=0.05
